# How low can you go? Short-read polishing of Oxford Nanopore bacterial genome assemblies

**DOI:** 10.1101/2024.03.07.584013

**Authors:** George Bouras, Louise M. Judd, Robert A. Edwards, Sarah Vreugde, Timothy P. Stinear, Ryan R. Wick

## Abstract

It is now possible to assemble near-perfect bacterial genomes using Oxford Nanopore Technologies (ONT) long reads, but short-read polishing is still required for perfection. However, the effect of short-read depth on polishing performance is not well understood. Here, we introduce Pypolca (with default and careful parameters) and Polypolish v0.6.0 (with a new careful parameter). We then show that: (1) all polishers other than Pypolca-careful, Polypolish-default and Polypolish-careful commonly introduce false-positive errors at low depth; (2) most of the benefit of short-read polishing occurs by 25× depth; (3) Polypolish-careful never introduces false-positive errors at any depth; and (4) Pypolca-careful is the single most effective polisher. Overall, we recommend the following polishing strategies: Polypolish-careful alone when depth is very low (<5×), Polypolish-careful and Pypolca-careful when depth is low (5–25×), and Polypolish-default and Pypolca-careful when depth is sufficient (>25×).

**Data Summary:** Pypolca is open-source and freely available on Bioconda, PyPI, and GitHub (github.com/gbouras13/pypolca). Polypolish is open-source and freely available on Bioconda and GitHub (github.com/rrwick/Polypolish). All code and data required to reproduce analyses and figures are available at github.com/gbouras13/depth_vs_polishing_analysis. All FASTQ sequencing reads are available at BioProject PRJNA1042815. A detailed list of accessions can be found in Table S1.
