## Supplementary Tables for "How low can you go? Short-read polishing of Oxford Nanopore bacterial genome assemblies"

### Sheet: Table S1, accessions
Genome	BioSample	ONT reads	Illumina reads
Campylobacter jejuni (ATCC-33560)	SAMN38321314	SRR27638397	SRR26899120
Campylobacter lari (ATCC-35221)	SAMN38321315	SRR27638396	SRR26899115
Escherichia coli (ATCC-25922)	SAMN38321313	SRR27638398	SRR26899128
Listeria ivanovii (ATCC-19119)	SAMN38321312	SRR27638399	SRR26899136
Listeria monocytogenes (ATCC-BAA-679)	SAMN38321317	SRR27638394	SRR26899101
Listeria welshimeri (ATCC-35897)	SAMN38321316	SRR27638395	SRR26899109
Salmonella enterica (ATCC-10708)	SAMN38321309	SRR27638402	SRR26899135
Vibrio cholerae (ATCC-14035)	SAMN38321310	SRR27638401	SRR26899095
Vibrio parahaemolyticus (ATCC-17802)	SAMN38321311	SRR27638400	SRR26899141
Table S1: NCBI accessions for each of the nine genomes used in this study and their ONT and Illumina read sets.

### Sheet: Table S2, Medaka polishing
		Trycycler		Trycycler+ Medaka
Genome	Genome size	Error count	Qscore	Error count	Qscore
Campylobacter jejuni (ATCC-33560)	1768448	5	Q55.5	3	Q57.7
Campylobacter lari (ATCC-35221)	1513368	18	Q49.2	28	Q47.3
Escherichia coli (ATCC-25922)	5204893	1	Q67.2	1	Q67.2
Listeria ivanovii (ATCC-19119)	2919549	5	Q57.7	4	Q58.6
Listeria monocytogenes (ATCC-BAA-679)	2944530	0	Q∞	0	Q∞
Listeria welshimeri (ATCC-35897)	2814137	1	Q64.5	1	Q64.5
Salmonella enterica (ATCC-10708)	4801704	3	Q62	6	Q59
Vibrio cholerae (ATCC-14035)	4142374	2	Q63.2	3	Q61.4
Vibrio parahaemolyticus (ATCC-17802)	5147091	2	Q64.1	1	Q67.1
total, average	31256094	37	Q59.3	47	Q58.2
Table S2: Of the nine ONT-only assemblies used in this study, three improved with Medaka polishing (blue), three did not change, three got worse (red), and Medaka made the total error count worse. We therefore do not recommend using Medaka to polish Trycycler assemblies of sup-basecalled ONT reads.

### Sheet: Table S3, Single >25x
Polisher	Mean Errors	Median	Standard Deviation	Minimum	Maximum	No Worse	Worse
FMLRC2	30.22	13	38.62	1	246	190	61
HyPo	28.22	26	9.82	11	68	211	40
NextPolish	8.4	6	6.24	0	34	251	0
Pilon	65.53	6	132.02	1	953	185	66
Polypolish-default	7.16	8	2.35	1	14	251	0
Polypolish-careful	7.3	8	2.28	1	14	251	0
Pypolca-default	2.13	2	2.15	0	28	251	0
Pypolca-careful	1.62	1	1.05	0	6	251	0
Table S3: Summary Statistics of Remaining Errors for Single Polishers at All Depth Intervals from 25.0× to 50.0× (251 Samples)

### Sheet: Table S4, Combination >25x
First Polisher	Second Polisher	Mean Errors	Median	Standard Deviation	Minimum	Maximum	No Worse
Polypolish-careful	Pypolca-careful	1.62	1	1.06	1	6	190
Polypolish-careful	Pypolca-default	2.13	2	2.15	1	28	211
Polypolish-default	Pypolca-careful	1.64	1	1.07	0	6	251
Polypolish-default	Pypolca-default	2.14	2	2.16	1	28	185
Pypolca-careful	Polypolish-careful	1.62	1	1.06	1	6	251
Pypolca-careful	Polypolish-default	1.65	1	1.08	1	6	251
Pypolca-default	Polypolish-careful	2.13	2	2.15	0	28	251
Pypolca-default	Polypolish-default	2.15	2	2.16	0	28	251
Table S4: Summary Statistics of Remaining Errors for Sequential Polishers at All Depth Intervals from 25.0× to 50.0× (251 Samples)
